# Network analyses reveal D clade ethylene response factors as major regulators of jasmonic acid-mediated resistance to early blight disease complex in tomato

**DOI:** 10.1101/2023.10.14.562343

**Authors:** Christopher Tominello-Ramirez, Lina Muñoz Hoyos, Mhaned Oubounyt, Remco Stam

## Abstract

Resistance mechanisms to early blight disease complex (EBDC) in tomato remain obscure given its polygenic and quantitative nature. We investigated the early defense responses of Heinz 1706 tomato to EBDC using RNA-seq. We observed distinct transcriptional reprofiling upon exposure to two EBDC isolates and the PAMP chitin. Avirulent isolate CS046 (*Alternaria alternata*) elicited a vigorous defense response in the host, whilst the virulent isolate 1117-1 (*Alternaria* sect. *Porri*) showed subdued gene expression, suggesting a suppression of defense responses during compatible pathogenesis. We emphasize the specific roles of *ETHYLENE RESPONSE FACTORs* (*ERF*s) in defense against EBDC, with a particular focus on the D clade *ERFs*. Co-expression network analysis revealed the principal genes in early defense responses to EBDC are secondary metabolite biosynthesis genes, transcription factors, and hormone response genes. We constructed a gene regulatory network and predicted novel hub genes as putative global regulators of the defense response, including the D clade *ERFs, WRKY*, and *NAC* transcription factors. Our work highlights the failure of virulent EBDC pathogenesis to elicit hormone responses that suppress cell death. Additionally, we found a selective induction for specific ERFs that strongly influence the topology of the EBDC defense transcriptional network.
