## Supplementary material for "Network analyses reveal D clade ethylene response factors as major regulators of jasmonic acid-mediated resistance to early blight disease complex in tomato": supp. table: supp_tbl2_v2.xlsx

### Sheet: Sheet1
Gene ID	Protein class	Protein subclass	Module ID	chitin_LFC	chitin_FDR	1117-1_LFC	1117-1_FDR	CS046_LFC	CS046_FDR
Solyc03g083520	CaM/CML/CDPK	calmodulin		0.217824	0.0439437	-0.0135706	0.964053	0.113546	0.390645
Solyc03g098050	CaM/CML/CDPK	calmodulin		0.271244	0.000478132	-0.0688054	0.634427	0.0529866	0.666143
Solyc10g077010	CaM/CML/CDPK	calmodulin	turquoise	0.462747	1.6958e-06	0.111041	0.454273	0.447521	3.2633e-06
Solyc10g081170	CaM/CML/CDPK	calmodulin	turquoise	0.285137	0.0335121	-0.12202	0.487466	0.0885711	0.610124
Solyc11g072240	CaM/CML/CDPK	calmodulin		0.406116	2.21989e-05	0.19138	0.0907095	0.342789	0.000352342
Solyc12g099990	CaM/CML/CDPK	calmodulin	turquoise	0.54931	2.40862e-07	0.151507	0.287407	0.411507	0.000131232
Solyc01g108400	CaM/CML/CDPK	Calcium-dependent protein kinases	green	-0.559274	0.0104508	-0.133141	0.48515	-0.106596	0.631466
Solyc02g065070	CaM/CML/CDPK	Calcium-dependent protein kinases	green	-0.493856	0.000695313	-0.105348	0.58786	-0.220355	0.15914
Solyc03g113390	CaM/CML/CDPK	Calcium-dependent protein kinases	yellow	0.135178	0.475772	0.460535	0.0356134	0.174465	0.394489
Solyc04g009800	CaM/CML/CDPK	Calcium-dependent protein kinases		0.294741	0.00600236	0.0999211	0.543788	0.0707739	0.653173
Solyc04g081910	CaM/CML/CDPK	Calcium-dependent protein kinases	brown	-0.280613	0.181614	-0.000337625	0.998092	-0.546475	0.0348137
Solyc01g010020	CaM/CML/CDPK	calmodulin-like	turquoise	0.498144	0.0134181	-0.081869	0.691066	-0.0497875	0.848435
Solyc01g081190	CaM/CML/CDPK	calmodulin-like	brown	-0.443464	0.00573224	-0.284831	0.0989294	-0.679035	2.4504e-05
Solyc01g150126	CaM/CML/CDPK	calmodulin-like	brown	-0.945059	0.00329104	-0.122006	0.451801	-0.760086	0.0136589
Solyc02g065000	CaM/CML/CDPK	calmodulin-like	red	0.632775	0.0123699	0.965759	0.000272155	1.49474	2.41382e-09
Solyc02g079520	CaM/CML/CDPK	calmodulin-like	turquoise	0.17385	0.368119	-0.647348	0.0293365	0.14836	0.498797
Solyc02g091500	CaM/CML/CDPK	calmodulin-like	turquoise	0.0313342	0.895428	-0.52931	0.0370337	-0.206733	0.333264
Solyc02g094000	CaM/CML/CDPK	calmodulin-like	blue	0.0788768	0.473128	-0.0193808	0.849813	1.98818	0.000988691
Solyc03g044900	CaM/CML/CDPK	calmodulin-like	turquoise	2.1586	1.56027e-06	0.764207	0.0647344	2.00233	6.75174e-06
Solyc03g083320	CaM/CML/CDPK	calmodulin-like	yellow	0.317718	0.106778	1.61638	0.00237147	0.127561	0.417759
Solyc03g118810	CaM/CML/CDPK	calmodulin-like	blue	0.101059	0.443472	-0.00633902	0.972012	1.19639	0.0124839
Solyc04g018110	CaM/CML/CDPK	calmodulin-like	turquoise	0.431177	0.0320688	-0.0849219	0.68649	0.14019	0.503293
Solyc04g058170	CaM/CML/CDPK	calmodulin-like	blue	1.17626	0.0421446	0.108481	0.10181	2.03739	0.00275996
Solyc06g068960	CaM/CML/CDPK	calmodulin-like		0.0560719	0.756003	0.303335	0.0293365	0.156864	0.306004
Solyc06g073830	CaM/CML/CDPK	calmodulin-like	blue	0.088488	0.146013	0.0609295	0.0487602	3.96822	5.3724e-05
Solyc07g063690	CaM/CML/CDPK	calmodulin-like	red	0.46621	0.0779848	0.0344729	0.754388	1.05409	0.0280111
Solyc10g009340	CaM/CML/CDPK	calmodulin-like	turquoise	0.339081	0.0195102	-0.22776	0.156656	0.262219	0.0866469
Solyc10g079420	CaM/CML/CDPK	calmodulin-like	blue	0.608992	0.000600022	0.0772424	0.718254	0.652414	0.000200206
Solyc11g071740	CaM/CML/CDPK	calmodulin-like	blue	0.0685012	0.0581901	0.0122374	0.721117	5.78989	0.000317444
Solyc11g071760	CaM/CML/CDPK	calmodulin-like	blue	0.0193334		-0.00694798		4.81531	0.000623596
Solyc11g072270	CaM/CML/CDPK	calmodulin-like		0.300194	0.024138	0.00403984	0.990232	0.132693	0.406565
Solyc12g088840	CaM/CML/CDPK	calmodulin-like	brown	-1.00598	1.27414e-06	-0.254819	0.198831	-0.69418	0.000710257
Solyc01g095700	hormone response	ABA receptors	red	0.473886	0.000110672	0.311625	0.018831	0.49652	4.17376e-05
Solyc03g007310	hormone response	ABA receptors		0.354862	0.00555547	0.356413	0.00763345	0.278838	0.0359256
Solyc03g095780	hormone response	ABA receptors	turquoise	2.0637	1.04191e-08	1.10937	0.00421942	1.8257	4.5867e-07
Solyc06g050500	hormone response	ABA receptors	yellow	0.612977	0.000632586	0.546623	0.00337916	0.257126	0.161494
Solyc08g066420	hormone response	ABA receptors	brown	0.0201865	0.936296	-0.0261609	0.923047	-0.74412	0.00125494
Solyc08g066430	hormone response	ABA receptors	yellow	0.388025	0.0481855	0.0750369	0.758893	0.18848	0.352711
Solyc10g076410	hormone response	ABA receptors	red	0.825338	0.0033776	0.632395	0.0310563	1.15183	4.18222e-05
Solyc01g104650	hormone response	ABA response factor	blue	0.159984	0.403864	0.104517	0.57893	0.45164	0.0495006
Solyc03g096670	hormone response	ABA co-receptor	blue	0.0484888	0.527073	0.00743679	0.944303	3.98978	1.75546e-05
Solyc06g051940	hormone response	ABA co-receptor	blue	0.0264336	0.794925	0.00753154	0.946187	1.56206	0.0210383
Solyc07g040990	hormone response	ABA co-receptor	blue	-0.00277973	0.988768	-0.00169802	0.99339	0.995399	0.00892313
Solyc12g096020	hormone response	ABA co-receptor		-0.291552	0.0467154	-0.267969	0.0904171	-0.22946	0.138871
Solyc01g096070	hormone response	Auxin response factors	brown	-0.297879	0.119546	-0.202071	0.298529	-0.420115	0.0383366
Solyc02g037530	hormone response	Auxin response factors		-0.452737	0.0139045	-0.430716	0.0284542	-0.240331	0.199167
Solyc06g075150	hormone response	Auxin response factors	brown	-0.0468336	0.80237	-0.325333	0.137727	-1.19363	0.00282923
Solyc07g016180	hormone response	Auxin response factors	brown	-0.554978	0.00020832	-0.331419	0.0387932	-0.684404	3.54385e-06
Solyc07g042260	hormone response	Auxin response factors	brown	-0.200325	0.306725	-0.242692	0.23766	-0.661397	0.00683057
Solyc09g007810	hormone response	Auxin response factors	green	-0.474925	0.0107215	-0.210607	0.267479	-0.138478	0.490627
Solyc12g042070	hormone response	Auxin response factors		-0.439307	0.0111288	-0.241292	0.186014	-0.230045	0.198441
Solyc04g076850	hormone response	Aux/IAA ARF repressors		-0.383156	0.000456301	-0.387263	0.000467813	-0.359664	0.00100313
Solyc06g008590	hormone response	Aux/IAA ARF repressors		-0.200965	0.0433682	-0.0447362	0.51278	0.00289429	0.99022
Solyc06g053830	hormone response	Aux/IAA ARF repressors	brown	-0.915593	0.0102993	-1.23539	0.00198895	-0.400932	0.125244
Solyc06g053840	hormone response	Aux/IAA ARF repressors	brown	-0.674913	1.96403e-06	-0.602636	3.03103e-05	-0.572825	5.19484e-05
Solyc06g084070	hormone response	Aux/IAA ARF repressors	brown	-0.822247	0.00491452	-0.295003	0.183235	-0.573233	0.0349288
Solyc08g021820	hormone response	Aux/IAA ARF repressors	red	0.126366	0.463042	0.905733	0.0125491	0.998949	0.00339101
Solyc09g083280	hormone response	Aux/IAA ARF repressors	brown	-0.34524	0.046078	-0.0707567	0.754388	-0.423754	0.0170559
Solyc09g083290	hormone response	Aux/IAA ARF repressors	brown	-0.316773	0.0276836	-0.116394	0.533587	-0.501197	0.000315656
Solyc09g090910	hormone response	Aux/IAA ARF repressors		-0.108171	0.579601	-0.172212	0.363697	-0.603148	0.0129354
Solyc02g093860	hormone response	AUX/LAX influx carriers	yellow	0.517947	0.0021488	1.03619	2.26113e-10	0.426787	0.0116171
Solyc03g013440	hormone response	AUX/LAX influx carriers	blue	0.00375278	0.981185	0.0420131	0.691413	1.34048	0.00864089
Solyc09g014380	hormone response	AUX/LAX influx carriers		-0.191684	0.215253	-0.222831	0.176066	-0.341323	0.0234036
Solyc10g076790	hormone response	AUX/LAX influx carriers	green	-0.83967	8.79642e-05	-0.675	0.00210675	-0.224737	0.261262
Solyc01g104970	hormone response	Brassinosteroid co-receptor BAK1		0.228894	0.132715	0.339873	0.0303334	0.0660287	0.752428
Solyc07g062260	hormone response	BZR1-like TF	brown	-0.59906	0.000844701	-0.526743	0.00467503	-0.39839	0.0251913
Solyc05g052620	hormone response	JA receptor COI1		0.0471152	0.801436	-0.165171	0.309482	-0.154193	0.326216
Solyc07g007730	hormone response	defensin	turquoise	1.73742	7.11774e-06	0.0398871	0.799101	1.55825	4.83942e-05
Solyc07g007755	hormone response	defensin	turquoise	1.09878	5.95374e-05	0.0480076	0.828037	0.807963	0.0025461
Solyc07g009260	hormone response	defensin	brown	-0.0420387	0.791775	-0.126732	0.154133	-1.95888	0.00300043
Solyc04g014830	hormone response	DELLA		-0.677933	0.0375304	-0.0541019	0.747227	-0.601387	0.057635
Solyc07g047950	hormone response	DELLA		-0.187974	0.221471	-0.145844	0.411405	-0.47801	0.00116875
Solyc10g008520	hormone response	Auxin homestasis GH3		-0.31559	0.023894	-0.220972	0.155593	-0.0944602	0.596867
Solyc01g098400	hormone response	Cytokinin Histidine Phosphotransferase	brown	-0.203216	0.267982	-0.231674	0.235546	-0.513567	0.00913882
Solyc11g070150	hormone response	Cytokinin Histidine Phosphotransferase	brown	-0.051862	0.660923	-0.0337958	0.711191	-2.36499	0.00642686
Solyc11g011030	hormone response	Jasmonate repressor JAZ	brown	-0.288635	0.172687	-0.14342	0.40857	-0.712956	0.0092221
Solyc01g096370	hormone response	JA-responsive TF MYC		-0.0776735	0.704258	-0.465582	0.0390657	-0.447344	0.0346394
Solyc08g076930	hormone response	JA-responsive TF MYC		-0.230216	0.0627609	-0.156317	0.296246	-0.551858	2.10941e-06
Solyc02g088910	hormone response	Novel Interactor of JAZ	brown	-0.527168	0.00214315	-0.590966	0.000811102	-0.63385	0.000182881
Solyc05g012210	hormone response	Novel Interactor of JAZ	blue	-1.57809	0.00154512	-0.142932	0.194641	-0.0666462	0.739576
Solyc07g044980	hormone response	Non-expressor of PR genes	yellow	0.129807	0.443929	0.430468	0.0087129	0.153973	0.391431
Solyc02g082450	hormone response	PIN auxin efflux	blue	0.0331919	0.843074	0.0460007	0.71411	0.735483	0.0496617
Solyc05g008060	hormone response	PIN auxin efflux		-0.398565	0.000625091	-0.358487	0.00310859	-0.346317	0.00316778
Solyc10g074790	hormone response	PIN auxin efflux	brown	-0.260794	0.140171	-0.639773	0.000980944	-0.372909	0.0432958
Solyc01g110555	hormone response	Small auxin-up RNA		-0.47552	0.0120262	-0.190979	0.316944	-0.0367322	0.88146
Solyc01g110570	hormone response	Small auxin-up RNA		0.0545779	0.778689	0.0736139	0.675339	0.782542	0.00571045
Solyc01g111010	hormone response	Small auxin-up RNA	green	-0.526694	3.60052e-06	-0.0401105	0.869317	-0.293691	0.0139036
Solyc03g033590	hormone response	Small auxin-up RNA	red	-0.122096	0.508014	-0.0145051	0.95597	0.682006	0.0148543
Solyc03g082510	hormone response	Small auxin-up RNA	red	0.226421	0.238142	0.144506	0.451801	0.454828	0.0319366
Solyc03g082530	hormone response	Small auxin-up RNA	blue	0.673576	0.0631264	0.0545368	0.54577	0.922992	0.0425159
Solyc05g025985	hormone response	Small auxin-up RNA	turquoise	1.11965	0.0275654	0.0543055	0.536306	0.0893713	0.537358
Solyc06g053260	hormone response	Small auxin-up RNA	blue	0.310707	0.153826	0.0100384	0.971298	1.18202	2.59107e-05
Solyc06g053290	hormone response	Small auxin-up RNA		0.104609	0.595443	0.293258	0.16174	0.488893	0.0206428
Solyc07g042490	hormone response	Small auxin-up RNA	blue	0.556383	0.0137314	0.0916052	0.637283	0.877336	0.000118586
Solyc10g083320	hormone response	Small auxin-up RNA	yellow	0.60641	0.0349748	0.468707	0.0992736	0.0970926	0.661063
Solyc10g084020	hormone response	Small auxin-up RNA	blue	1.30341	0.0237834	0.031891	0.727494	1.6826	0.00568678
Solyc11g069093	hormone response	Small auxin-up RNA	red	-0.0831918	0.63027	-0.00416294	0.985419	0.944689	0.00595175
Solyc03g007770	hormone response	ABA-regulated anion channel SLAC1/SLAH		-0.152342	0.216119	-0.485947	6.20989e-06	-0.139793	0.28779
Solyc07g051950	hormone response	ABA-regulated anion channel SLAC1/SLAH	blue	1.68276	0.000603752	0.0617418	0.547074	1.49201	0.0020287
Solyc04g012160	hormone response	ABA-activated protein kinase SnRK2		-0.227459	0.122545	-0.190191	0.24983	-0.367982	0.0110835
Solyc05g056550	hormone response	ABA-activated protein kinase SnRK2	blue	0.067375	0.748025	-0.012526	0.969732	0.450981	0.0166039
Solyc11g010130	hormone response	ABA-activated protein kinase SnRK2	brown	0.0177786	0.937155	-0.229982	0.157837	-0.608715	2.59107e-05
Solyc04g011670	hormone response	SA-induced TF TGA		-0.364091	0.0309819	-0.150175	0.422301	-0.254322	0.144895
Solyc04g054320	hormone response	SA-induced TF TGA	green	-0.673993	0.00164082	-0.0183987	0.951448	-0.394233	0.0537999
Solyc06g074320	hormone response	SA-induced TF TGA	brown	-0.144309	0.375576	-0.0447123	0.77828	-1.83662	0.000180683
Solyc04g074980	hormone response	Auxin Signaling F-Box protein		-0.184626	0.214727	-0.302248	0.0463288	-0.465141	0.00100737
Solyc01g100050	hormone response	JA repressor TOPLESS		-0.269217	0.0154004	-0.0980364	0.581265	-0.272028	0.0149538
Solyc03g113720	hormone response	Cytokinin Type-A response regulator	red	0.106771	0.551574	0.0694633	0.672298	0.614928	0.0366889
Solyc05g006420	hormone response	Cytokinin Type-A response regulator	brown	-0.633475	6.33697e-07	-0.682905	8.44885e-08	-0.257848	0.0569035
Solyc05g054390	hormone response	Cytokinin Type-B response regulator		0.0474896	0.751449	-0.27311	0.00919452	-0.301207	0.00268934
Solyc07g005140	hormone response	Cytokinin Type-B response regulator	brown	-0.20354	0.267266	-0.316871	0.116575	-0.657123	0.00110713
Solyc06g053710	hormone response	Ethylene receptor	blue	0.171613	0.343047	0.00686287	0.977121	0.744327	0.0190764
Solyc09g075440	hormone response	Ethylene receptor	turquoise	0.63315	0.00408692	0.0175282	0.952468	0.205991	0.326459
Solyc01g009170	hormone response	EIN3-like		0.114886	0.366037	0.293615	0.00661454	0.124823	0.335375
Solyc01g006650	hormone response	EIN3-like	brown	-0.237178	0.214954	-0.0816847	0.556499	-1.03626	0.00660834
Solyc12g009560	hormone response	EIN3 binding F-box protein	turquoise	0.615181	1.4329e-05	0.148452	0.40193	0.315421	0.0312409
Solyc07g008250	hormone response	EIN3 binding F-box protein	turquoise	0.894539	1.18121e-08	0.360065	0.0367425	0.892277	1.19334e-08
Solyc06g068980	hormone response	Constitutive triple response-like		-0.379454	0.0037581	-0.419004	0.00185296	-0.383026	0.00364772
Solyc08g079750	hormone response	ACC synthase		-0.62476	0.0145147	-0.0869417	0.640816	-0.207258	0.335955
Solyc07g049530	hormone response	ACC oxidase	blue	1.66106	2.61728e-05	1.28274	0.00158761	1.67646	1.68373e-05
Solyc12g005940	hormone response	ACC oxidase	red	0.847018	0.0016593	1.11694	5.0719e-05	1.45384	3.82989e-08
Solyc07g049550	hormone response	ACC oxidase	yellow	0.0672865	0.745389	1.14385	2.29587e-05	0.171135	0.429371
Solyc02g081190	hormone response	ACC oxidase	blue	-0.313222	0.0240884	-0.349229	0.0113845	0.395885	0.00425547
Solyc02g036350	hormone response	ACC oxidase		-0.0817198	0.625516	-0.154141	0.325478	-0.28277	0.0202966
Solyc08g065320	hormone response	GREEN-RIPE-like	blue	1.04042	1.48747e-08	0.653966	0.00076165	0.801281	1.65962e-05
Solyc01g065980	hormone response	Ethylene response factor	turquoise	1.01431	3.55735e-10	0.521192	0.00324888	0.683933	4.26428e-05
Solyc01g090560	hormone response	Ethylene response factor	green	-0.658195	0.0226505	-0.234062	0.222908	-0.319701	0.174684
Solyc01g108240	hormone response	Ethylene response factor	blue	-0.00259347	0.98051	-0.0319157	0.434858	2.93514	0.000814465
Solyc02g077370	hormone response	Ethylene response factor	blue	1.26364	0.0235832	0.114167	0.112788	1.26333	0.0228549
Solyc03g093610	hormone response	Ethylene response factor	turquoise	0.551741	0.0157708	-0.0375591	0.878038	0.37801	0.0879381
Solyc03g123500	hormone response	Ethylene response factor		0.319207	0.0193317	0.0466727	0.851769	0.504682	0.000115055
Solyc04g012050	hormone response	Ethylene response factor	blue	0.0712016	0.323698	0.0481126	0.274192	3.21071	0.000355917
Solyc04g051360	hormone response	Ethylene response factor	blue	0.0744792		0.0392995		3.45605	0.00691033
Solyc04g071770	hormone response	Ethylene response factor	blue	0.870244	0.0525141	0.0767777	0.295307	2.63778	1.30756e-05
Solyc04g072900	hormone response	Ethylene response factor		-0.112635	0.416608	-0.160226	0.264972	-0.267529	0.0255425
Solyc04g078640	hormone response	Ethylene response factor	blue	0.0340746	0.832578	0.0262105	0.856302	0.985805	0.0253473
Solyc05g050830	hormone response	Ethylene response factor	red	0.608575	0.0610951	0.0487104	0.725123	1.22882	0.00205266
Solyc05g051200	hormone response	Ethylene response factor	red	1.18425	0.000194271	1.17488	0.000336845	1.29098	4.0504e-05
Solyc05g052030	hormone response	Ethylene response factor		0.0713302	0.601392	0.332539	0.00100047	0.0667975	0.654364
Solyc05g052410	hormone response	Ethylene response factor	blue	0.102524	0.362319	0.0503746	0.555279	2.19026	0.000198221
Solyc06g063070	hormone response	Ethylene response factor		-0.0993122	0.380533	-0.261395	0.00441281	-0.0942791	0.438336
Solyc06g065820	hormone response	Ethylene response factor	turquoise	0.683464	0.00253095	-0.247153	0.224795	0.0212663	0.941633
Solyc06g082590	hormone response	Ethylene response factor	blue	0.391113	0.074869	0.417247	0.0836708	0.904527	0.000139265
Solyc07g054220	hormone response	Ethylene response factor	blue	-0.051149	0.752674	-0.0419867	0.757909	0.936986	0.0171527
Solyc08g078180	hormone response	Ethylene response factor	blue	1.93684	0.00945393	0.0133691	0.879659	2.17115	0.00398094
Solyc08g078190	hormone response	Ethylene response factor	blue	0.0935871	0.529703	-0.0450575	0.695727	1.0394	0.0121777
Solyc08g081960	hormone response	Ethylene response factor	grey	-0.201518	0.30398	-0.667052	0.0244806	-0.0809318	0.737642
Solyc08g082210	hormone response	Ethylene response factor	blue	0.0762024	0.374201	0.0143909	0.887469	1.13776	0.0437761
Solyc09g075420	hormone response	Ethylene response factor	blue	0.116848	0.546161	0.0817567	0.691066	0.567679	0.00817106
Solyc09g089930	hormone response	Ethylene response factor	yellow	0.937335	0.0092823	0.958332	0.0133192	0.756019	0.0273959
Solyc10g009110	hormone response	Ethylene response factor	turquoise	0.480288	0.0294376	-0.122322	0.507275	0.337608	0.119182
Solyc10g050970	hormone response	Ethylene response factor	blue	0.0670673	0.201206	0.010029	0.828037	5.80932	4.0504e-05
Solyc11g012980	hormone response	Ethylene response factor	turquoise	1.91791	1.6958e-06	-0.00574627	0.977867	0.148886	0.433261
Solyc01g111880	MAP kinases	MAPKKK	yellow	0.521934	0.0478935	0.316433	0.168648	0.00420806	0.99022
Solyc02g078140	MAP kinases	MAPKKK		0.347486	0.00239491	0.374805	0.00121764	0.491767	7.60767e-06
Solyc02g084870	MAP kinases	MAPK	turquoise	0.881836	9.39563e-10	0.314279	0.0559366	0.74047	3.90501e-07
Solyc02g090430	MAP kinases	MAPKKK	brown	-0.148441	0.412063	-0.389258	0.0487602	-0.548812	0.00400434
Solyc02g090970	MAP kinases	MAPKKK	blue	0.0317962	0.782242	-0.00187517	0.98942	1.65628	0.0105231
Solyc02g090980	MAP kinases	MAPKKK	brown	-0.114378	0.555556	-0.633004	0.0124594	-0.939221	0.00015835
Solyc02g090990	MAP kinases	MAPKKK	brown	-0.640574	0.00680582	-1.00114	7.26493e-05	-0.805818	0.000875146
Solyc03g097920	MAP kinases	MAPKK		-0.207737	0.0803057	-0.139714	0.338819	-0.500498	4.8701e-06
Solyc03g112140	MAP kinases	MAPKKK	blue	0.136207	0.470177	0.00356565	0.990179	0.663421	0.0167976
Solyc04g007710	MAP kinases	MAPK		-0.00561761	0.991196	-0.253595	0.0372334	-0.380398	0.000618614
Solyc07g056350	MAP kinases	MAPK	turquoise	0.046424	0.804131	-0.515618	0.000136801	-0.210168	0.148976
Solyc10g009350	MAP kinases	MAPKKK	turquoise	1.57101	4.24065e-05	0.0832103	0.517795	1.00411	0.00655922
Solyc10g055720	MAP kinases	MAPKKK		-0.143943	0.268575	-0.163431	0.24637	-0.239602	0.049507
Solyc11g006000	MAP kinases	MAPKKK		0.307905	0.0196367	0.00285689	0.992368	0.0992089	0.560915
Solyc11g033270	MAP kinases	MAPKKK		0.0767635	0.604277	-0.07643	0.684572	-0.260686	0.0246025
Solyc11g072630	MAP kinases	MAPK	blue	0.25545	0.188145	0.196597	0.315575	0.64242	0.0024901
Solyc01g090430	NLRs	CC-NB-LRR		0.194918	0.257891	0.258091	0.157847	0.348415	0.045281
Solyc01g113620	NLRs	TIR-NB-LRR		0.017484	0.923717	0.115208	0.438143	0.250809	0.018205
Solyc04g009260	NLRs	CC-NB-LRR		-0.407765	0.0264719	0.0308216	0.91178	-0.216448	0.250933
Solyc05g054340	NLRs	CC-NB-LRR		-0.375072	0.0135925	-0.0567806	0.813559	-0.372288	0.0153277
Solyc07g053020	NLRs	CC-NB-LRR		-0.283892	0.0284162	-0.312571	0.019786	-0.0416881	0.837827
Solyc09g007710	NLRs	TIR-NB-LRR		-0.125704	0.493987	-0.0971949	0.556394	-0.63478	0.0325968
Solyc09g064610	NLRs	CC-NB-LRR	green	-0.509461	0.0350512	-0.0596768	0.772381	-0.10345	0.64918
Solyc01g112220	RLCKs			0.257344	0.194452	0.697699	0.00238627	0.176702	0.403274
Solyc05g053230	RLCKs			-0.169236	0.256216	-0.109834	0.558711	-0.283389	0.0494814
Solyc05g055860	RLCKs			-0.234541	0.223977	-0.136101	0.475014	-0.718235	0.00191252
Solyc06g060680	RLCKs		turquoise	0.622919	0.00498598	-0.0309632	0.902346	0.171809	0.418601
Solyc06g075550	RLCKs		brown	-0.0972409	0.615076	-0.807662	0.00936235	-0.863543	0.00346218
Solyc07g006610	RLCKs		brown	-2.22589	0.00865916	-0.0404432	0.636778	-0.139038	0.281848
Solyc07g018140	RLCKs		green	-0.711368	0.00491452	-0.0198995	0.941595	-0.116334	0.599995
Solyc11g010700	RLCKs		green	-0.637278	0.00607078	0.0444341	0.856069	-0.239032	0.249933
Solyc11g010730	RLCKs		green	-0.258395	0.183463	0.52782	0.0142458	0.326874	0.106591
Solyc11g062400	RLCKs		yellow	0.358273	0.106967	2.01128	4.53959e-05	0.175579	0.301059
Solyc01g067020	Receptor-like kinases	Leucine-rich repeat	yellow	0.0400645	0.841319	1.14534	0.00121764	0.0875781	0.687473
Solyc01g102710	Receptor-like kinases	Leucine-rich repeat		-0.147629	0.341166	-0.231849	0.139348	-0.412845	0.00374841
Solyc01g108840	Receptor-like kinases	Leucine-rich repeat		-0.0539827	0.768961	-0.170028	0.296246	-0.283224	0.0443664
Solyc02g070890	Receptor-like kinases	Leucine-rich repeat	red	0.984255	1.29364e-06	0.319727	0.131326	1.24596	2.98489e-10
Solyc02g081070	Receptor-like kinases	Leucine-rich repeat	turquoise	0.737133	0.00103059	-0.0755854	0.710717	0.279959	0.185445
Solyc02g093970	Receptor-like kinases	Leucine-rich repeat	blue	0.296842	0.0941985	0.00899406	0.977867	0.495907	0.00590003
Solyc03g006030	Receptor-like kinases	Leucine-rich repeat	brown	-0.652694	0.0138137	-0.112006	0.52176	-0.70894	0.0085407
Solyc03g006130	Receptor-like kinases	Leucine-rich repeat	turquoise	0.500535	0.00110214	0.069215	0.761213	0.488238	0.00144742
Solyc03g062660	Receptor-like kinases	Leucine-rich repeat	red	0.696813	0.030285	0.267391	0.17268	0.335274	0.168193
Solyc03g111800	Receptor-like kinases	Leucine-rich repeat	yellow	0.0649319	0.756515	0.426577	0.0426578	0.104678	0.636165
Solyc03g115610	Receptor-like kinases	Leucine-rich repeat	yellow	0.671622	0.0429642	1.57531	3.51187e-05	1.3084	0.00044173
Solyc03g118510	Receptor-like kinases	Leucine-rich repeat	brown	-0.376525	0.0183313	-0.733637	5.40973e-06	-0.266851	0.107121
Solyc03g123740	Receptor-like kinases	Leucine-rich repeat	turquoise	0.143067	0.410983	-0.357956	0.0488124	0.168048	0.360151
Solyc03g123860	Receptor-like kinases	Leucine-rich repeat	blue	0.0631023	0.758253	0.0392408	0.862141	0.629398	0.01477
Solyc04g076990	Receptor-like kinases	Leucine-rich repeat	yellow	0.565598	0.0120561	0.375025	0.100674	0.394202	0.0727372
Solyc05g010400	Receptor-like kinases	Leucine-rich repeat	red	0.224228	0.22788	0.453831	0.0298191	0.61601	0.00180417
Solyc06g065260	Receptor-like kinases	Leucine-rich repeat		-0.0425	0.79115	-0.225593	0.0628071	-0.241711	0.0333364
Solyc07g006110	Receptor-like kinases	Leucine-rich repeat	red	0.13024	0.494917	0.727509	0.0142789	0.521332	0.0486773
Solyc08g074760	Receptor-like kinases	Leucine-rich repeat		0.249442	0.0166211	-0.0350621	0.884792	0.245134	0.0200464
Solyc08g079460	Receptor-like kinases	Leucine-rich repeat	brown	-0.674967	1.03749e-05	-0.641154	3.56995e-05	-0.515443	0.000729591
Solyc08g079740	Receptor-like kinases	Leucine-rich repeat	brown	-0.382978	0.0614536	-0.829796	0.000355671	-0.212627	0.300452
Solyc08g080830	Receptor-like kinases	Leucine-rich repeat		-0.119748	0.44448	-0.391073	0.00605926	-0.376099	0.0063077
Solyc09g030450	Receptor-like kinases	Leucine-rich repeat		-0.388163	0.102496	-0.716863	0.0227099	-0.371741	0.13081
Solyc09g072810	Receptor-like kinases	Leucine-rich repeat	green	-0.472986	0.0180745	-0.0123779	0.969405	0.00947496	0.976217
Solyc09g092460	Receptor-like kinases	Leucine-rich repeat	brown	-0.093725	0.636011	-0.514615	0.0174289	-0.565626	0.0060656
Solyc11g069960	Receptor-like kinases	Leucine-rich repeat	brown	-0.106614	0.566243	-0.66554	0.000336845	-0.907552	5.15634e-07
Solyc12g096710	Receptor-like kinases	Leucine-rich repeat	yellow	0.518859	0.00491452	0.777734	2.67244e-05	0.155413	0.437738
Solyc07g055810	Receptor-like kinases	Malectin	brown	0.0680161	0.737372	-0.193831	0.299382	-0.515055	0.00401051
Solyc07g066550	Receptor-like kinases	Malectin	yellow	0.0668681	0.582461	1.68702	0.0039239	0.179309	0.245558
Solyc09g015830	Receptor-like kinases	Malectin	turquoise	0.0722286	0.719968	-0.415048	0.0221997	-0.19215	0.294022
Solyc12g014350	Receptor-like kinases	Malectin		0.0882739	0.571333	0.0450586	0.856042	-0.386695	0.00217407
Solyc03g083470	Receptor-like kinases	EGF (wall-associated kinase)	yellow	0.552675	0.0073957	0.402268	0.0628071	0.000212883	0.999477
Solyc09g008640	Receptor-like kinases	EGF (wall-associated kinase)	green	-0.600715	0.0452855	-0.0921215	0.53779	-0.136209	0.513173
Solyc09g014720	Receptor-like kinases	EGF (wall-associated kinase)	yellow	0.220181	0.206827	1.71501	3.46894e-05	0.635086	0.0617116
Solyc02g079550	Receptor-like kinases	G-type lectin		-0.798209	0.0213424	0.000207975	0.999606	-0.301774	0.197556
Solyc03g005130	Receptor-like kinases	G-type lectin	yellow	0.0356686	0.876922	0.603212	0.00231996	0.0786656	0.736041
Solyc03g006770	Receptor-like kinases	G-type lectin	yellow	0.0503817	0.566115	1.71631	0.0352218	0.109824	0.312414
Solyc03g063650	Receptor-like kinases	G-type lectin		0.14593	0.438327	0.131926	0.446859	0.640305	0.014284
Solyc03g078360	Receptor-like kinases	G-type lectin	blue	0.0826707	0.394184	0.0434276	0.554332	1.67489	0.0100953
Solyc04g077270	Receptor-like kinases	G-type lectin	yellow	0.607542	0.017412	0.0796941	0.669874	-0.0784428	0.740159
Solyc04g077360	Receptor-like kinases	G-type lectin	brown	-0.159491	0.374357	-0.503301	0.0105113	-0.982881	4.32279e-07
Solyc07g053120	Receptor-like kinases	G-type lectin		0.574017	0.0481244	0.0344223	0.856561	0.138314	0.507445
Solyc07g063730	Receptor-like kinases	G-type lectin	turquoise	1.00466	0.0352872	0.0724916	0.403215	0.225401	0.189345
Solyc09g075920	Receptor-like kinases	G-type lectin	yellow	0.225972	0.246773	1.11834	0.000977602	0.268101	0.23504
Solyc11g005630	Receptor-like kinases	G-type lectin	yellow	0.869548	0.00243811	0.941756	0.00166903	0.0937718	0.680802
Solyc09g083210	Receptor-like kinases	LysM	yellow	0.0934002	0.638179	0.735173	0.00139546	0.327304	0.123525
Solyc02g068300	Receptor-like kinases	L-type lectin	yellow	0.438756	0.0441302	0.389066	0.0931111	0.222913	0.294835
Solyc02g078170	Receptor-like kinases	L-type lectin	blue	0.365917	0.0722752	0.664611	0.00288124	0.759921	0.000359663
Solyc03g031980	Receptor-like kinases	L-type lectin	red	0.179159	0.345348	0.66189	0.00285747	0.555504	0.00866192
Solyc03g112310	Receptor-like kinases	L-type lectin		0.228125	0.209133	0.325955	0.0986996	0.395914	0.035885
Solyc09g005000	Receptor-like kinases	L-type lectin	turquoise	0.905893	6.56209e-06	0.258881	0.199506	0.111164	0.608252
Solyc02g080010	Receptor-like kinases	DUF26	yellow	1.01276	0.0116451	1.22855	0.00441123	0.139534	0.448906
Solyc02g080070	Receptor-like kinases	DUF26		0.41062	0.00676092	0.219118	0.19764	-0.0551349	0.806828
Solyc02g080080	Receptor-like kinases	DUF26	yellow	0.5114	0.059253	0.65131	0.0411159	0.0934482	0.672724
Solyc02g086590	Receptor-like kinases	DUF26	blue	0.203104	0.21351	0.567585	0.101477	0.926387	0.0243179
Solyc04g075000	Receptor-like kinases	CRINKLY4-like	turquoise	1.90758	1.81694e-06	1.11992	0.0089299	1.37076	0.000686601
Solyc03g083480	Receptor-like proteins	EGF	yellow	0.537937	0.0663558	1.09439	0.00342926	0.110771	0.58662
Solyc01g094920	Receptor-like proteins	Malectin	turquoise	0.386184	0.00767698	-0.0842579	0.687456	-0.0483942	0.825926
Solyc05g009800	Receptor-like proteins	Malectin	brown	-0.0559764	0.78187	-0.436399	0.0132271	-0.483893	0.00419353
Solyc01g005720	Receptor-like proteins	Leucine-rich repeat		-0.384874	0.0810544	-0.216385	0.272625	-0.706692	0.00488163
Solyc01g005730	Receptor-like proteins	Leucine-rich repeat	turquoise	0.570261	0.0361557	-0.0878498	0.571461	-0.00520441	0.988844
Solyc01g106500	Receptor-like proteins	Leucine-rich repeat	yellow	1.22745	0.00478847	0.959975	0.0338932	0.31498	0.16419
Solyc04g014400	Receptor-like proteins	Leucine-rich repeat	turquoise	0.172703	0.361225	-0.127032	0.506658	-0.675912	0.0014816
Solyc06g008300	Receptor-like proteins	Leucine-rich repeat	yellow	0.390084	0.0810544	0.788273	0.00212608	-0.109174	0.627085
Solyc07g008590	Receptor-like proteins	Leucine-rich repeat	yellow	-0.064463	0.749381	0.642832	0.0285775	0.120279	0.582927
Solyc07g008600	Receptor-like proteins	Leucine-rich repeat	yellow	0.0444917	0.826156	0.666407	0.0409321	0.0729806	0.749012
Solyc07g008620	Receptor-like proteins	Leucine-rich repeat	blue	0.571912	0.0175135	0.227977	0.257935	0.743779	0.00248586
Solyc08g077740	Receptor-like proteins	Leucine-rich repeat	brown	-1.44554	0.00611613	-0.0831256	0.422301	-1.26483	0.0125777
Solyc10g076500	Receptor-like proteins	Leucine-rich repeat	yellow	-0.00585704	0.976959	0.0135061	0.945061	-0.910048	0.0303805
Solyc11g011180	Receptor-like proteins	Leucine-rich repeat	yellow	0.518056	0.0563917	2.16147	5.62976e-14	1.23069	4.58078e-05
Solyc12g005620	Receptor-like proteins	Leucine-rich repeat	turquoise	0.675222	0.0499963	-0.00899618	0.964053	-0.0492473	0.807441
Solyc01g005130	Transcription factors	C2H2		-0.499111	0.0045279	-0.145442	0.445462	-0.25193	0.156433
Solyc01g008230	Transcription factors	TCP		0.252738	0.0404995	0.0521705	0.821338	0.386678	0.00102103
Solyc01g057910	Transcription factors	MYB	blue	-0.00354707	0.97739	0.0229211	0.803368	1.13277	0.0428516
Solyc01g067550	Transcription factors	C3H	turquoise	0.5372	0.0241895	0.0475848	0.828524	0.186693	0.385018
Solyc01g068100	Transcription factors	SBP		-0.239689	0.0658655	-0.248673	0.073404	-0.359196	0.00425547
Solyc01g073950	Transcription factors	MYB_related	brown	-0.173064	0.304529	-0.227751	0.194518	-0.421696	0.0103654
Solyc01g079260	Transcription factors	WRKY	blue	0.822331	0.00994936	-0.0105034	0.966283	1.23257	0.000152168
Solyc01g080670	Transcription factors	SBP	brown	-0.00244064	0.990743	0.0855936	0.695727	-0.483125	0.00205379
Solyc01g086870	Transcription factors	bHLH	turquoise	0.701697	1.16751e-07	0.28241	0.0613941	0.621659	2.94365e-06
Solyc01g090790	Transcription factors	bHLH	green	-0.487625	0.00167957	-0.046819	0.85662	-0.367727	0.0189804
Solyc01g091630	Transcription factors	HD-ZIP		-0.0844053	0.643008	-0.115683	0.544029	-0.303527	0.044007
Solyc01g094360	Transcription factors	MYB		-0.237999	0.122756	-0.389168	0.0152865	-0.0637866	0.763697
Solyc01g096320	Transcription factors	HD-ZIP	blue	-0.0908845	0.413722	-0.0326993	0.750528	1.15147	0.0233489
Solyc01g100460	Transcription factors	bZIP	blue	0.158051	0.152988	0.0564435	0.459376	2.58331	4.04521e-05
Solyc01g102740	Transcription factors	NAC	brown	-0.159053	0.400489	-0.64382	0.0292503	-0.804446	0.00503058
Solyc01g103780	Transcription factors	TCP		-0.272886	0.0492047	-0.104755	0.579179	-0.372222	0.00678875
Solyc01g107170	Transcription factors	C2H2	blue	0.0990855	0.480874	0.0725501	0.490082	1.5029	0.00110984
Solyc01g108300	Transcription factors	G2-like		0.577233	2.69989e-05	0.278162	0.0736778	0.491128	0.000411159
Solyc01g109880	Transcription factors	bZIP	turquoise	0.0607389	0.756922	-0.381526	0.0218624	-0.0768138	0.71602
Solyc01g110310	Transcription factors	GATA	grey	-0.0617799	0.762814	-0.106293	0.598468	-0.4319	0.0160958
Solyc01g111500	Transcription factors	MYB	yellow	0.336894	0.110976	0.69293	0.00461296	0.187665	0.380595
Solyc02g032950	Transcription factors	WRKY	yellow	0.709088	0.00510344	1.24808	9.1239e-07	0.919644	0.00028624
Solyc02g063430	Transcription factors	bHLH	blue	0.126172	0.467401	0.0633924	0.683241	1.60496	1.15808e-06
Solyc02g065350	Transcription factors	B3	red	0.353941	0.0946501	0.0271127	0.915965	0.603719	0.00861241
Solyc02g067310	Transcription factors	ZF-HD	brown	-0.485218	0.00105753	-0.214289	0.194498	-0.638827	1.22553e-05
Solyc02g067800	Transcription factors	LBD	blue	0.0765516	0.397608	0.00166489	0.985244	1.79468	0.0103215
Solyc02g069960	Transcription factors	NAC	yellow	4.46625	0.000268827	4.37729	0.000565698	3.74815	0.00176335
Solyc02g071130	Transcription factors	WRKY	blue	0.103586	0.199264	0.05427	0.294664	1.95508	0.0160182
Solyc02g076850	Transcription factors	Dof		-0.401093	0.110521	-0.0630435	0.641749	-0.870206	0.0260321
Solyc02g077590	Transcription factors	HD-ZIP	red	0.880855	0.00080691	0.951368	0.00044289	1.18597	4.70891e-06
Solyc02g077610	Transcription factors	NAC	blue	0.657244	0.0544884	0.0468809	0.7249	2.36443	3.36001e-09
Solyc02g077920	Transcription factors	SBP	turquoise	-0.0406674	0.854456	-0.546976	0.00840095	-0.326198	0.0920692
Solyc02g079180	Transcription factors	HSF	blue	0.152516	0.1391	0.0173606	0.852216	1.31065	0.0338385
Solyc02g087960	Transcription factors	MYB		0.150317	0.317104	0.128431	0.232365	0.785677	0.0430533
Solyc02g088190	Transcription factors	MYB	brown	-0.530928	0.0324287	-0.408808	0.102083	-0.920001	0.00082712
Solyc02g092050	Transcription factors	AP2	brown	-0.184784	0.177633	-1.84047	0.00892188	-0.75084	0.0653395
Solyc02g092930	Transcription factors	MYB	brown	-0.10965	0.51433	-0.172583	0.312178	-0.423057	0.00415168
Solyc02g093050	Transcription factors	WRKY	blue	0.612107	0.0175278	0.829121	0.00277946	0.915021	0.000538772
Solyc02g093150	Transcription factors	AP2	brown	-0.323126	0.0848591	-0.24148	0.212802	-0.602426	0.00255449
Solyc02g093280	Transcription factors	bHLH	blue	0.0899928	0.376855	0.103208	0.133237	1.39737	0.0226825
Solyc03g034000	Transcription factors	bHLH		-0.0214104	0.92492	0.108133	0.51589	0.586883	0.0290709
Solyc03g059270	Transcription factors	C2H2		-0.245462	0.227728	-0.265334	0.203998	-0.651859	0.020389
Solyc03g082550	Transcription factors	HD-ZIP	blue	0.116731	0.400378	0.0250025	0.866455	1.39723	0.00247885
Solyc03g095980	Transcription factors	bHLH	turquoise	1.6558	7.41093e-05	0.812781	0.0506479	0.782619	0.0359579
Solyc03g096350	Transcription factors	MYB		-0.432735	0.0386459	-0.00517212	0.987127	-0.0621132	0.800635
Solyc03g097820	Transcription factors	bHLH	turquoise	1.00916	4.54879e-08	0.0278672	0.919983	0.54831	0.00326078
Solyc03g098060	Transcription factors	ZF-HD	brown	-0.188645	0.318598	-0.0937888	0.557951	-0.643277	0.0322962
Solyc03g104810	Transcription factors	WRKY		-0.253698	0.0903137	-0.108582	0.57328	-0.338256	0.0246459
Solyc03g111260	Transcription factors	Trihelix	green	-0.760666	7.15943e-09	-0.170452	0.286366	-0.567502	1.76273e-05
Solyc03g113620	Transcription factors	MYB_related		-0.105332	0.518053	-0.064833	0.77717	-0.40995	0.00346156
Solyc03g114720	Transcription factors	bHLH	turquoise	0.0628133	0.765938	-0.592105	0.0155848	-0.0515382	0.840001
Solyc03g115440	Transcription factors	MYB_related		-0.271181	0.0337081	-0.165313	0.280312	-0.274042	0.0347001
Solyc03g116890	Transcription factors	WRKY	turquoise	1.02435	7.06475e-05	0.216292	0.270356	0.546832	0.0281358
Solyc03g118420	Transcription factors	NF-X1	blue	0.0890475	0.65683	0.0997128	0.619988	0.667796	0.00058997
Solyc03g119530	Transcription factors	LBD	turquoise	1.03283	1.07449e-05	0.0662229	0.753714	0.887714	0.000140854
Solyc03g119740	Transcription factors	MYB	grey	-0.123002	0.499407	0.400027	0.0287414	0.246251	0.172795
Solyc03g121240	Transcription factors	bHLH	turquoise	1.61717	0.0100889	0.0523232	0.484978	0.198592	0.164409
Solyc03g121660	Transcription factors	C2H2		-0.0395037	0.835704	-0.315726	0.016427	-0.209417	0.120797
Solyc04g005100	Transcription factors	MYB_related	brown	-0.365266	0.00313924	-0.532037	1.53546e-05	-0.873128	2.83058e-13
Solyc04g005800	Transcription factors	HD-ZIP	brown	-0.517874	0.0498234	-0.094239	0.573803	-0.403929	0.108701
Solyc04g007000	Transcription factors	RAV	turquoise	1.05435	1.28295e-05	0.222748	0.266724	0.754628	0.00165917
Solyc04g007210	Transcription factors	CO-like		-0.287508	0.0493052	-0.111747	0.55804	-0.169434	0.300775
Solyc04g008870	Transcription factors	MYB	green	-0.546292	0.0323792	-0.0645205	0.746421	0.013939	0.961418
Solyc04g009440	Transcription factors	NAC	blue	0.186008	0.27016	0.0718608	0.57328	1.5691	0.000107145
Solyc04g015360	Transcription factors	GATA	turquoise	0.0063236	0.978229	-0.569828	0.000181541	-0.474375	0.00148256
Solyc04g016000	Transcription factors	HSF	blue	0.132541	0.125505	0.0442179	0.492733	1.42422	0.0254612
Solyc04g071360	Transcription factors	Trihelix	red	0.00435136	0.987903	0.118342	0.550962	0.370124	0.0424414
Solyc04g077510	Transcription factors	GRF	green	-0.444616	0.0119911	-0.248317	0.18081	-0.207004	0.26057
Solyc04g077960	Transcription factors	bHLH	turquoise	1.87098	4.24065e-05	0.0327824	0.807237	0.74986	0.0511216
Solyc04g077990	Transcription factors	LBD	turquoise	3.46432	9.53239e-07	1.66944	0.02703	2.59538	0.000262395
Solyc04g078420	Transcription factors	MYB	brown	-0.0187478	0.940881	-0.102093	0.614911	-0.806396	2.19456e-05
Solyc04g078550	Transcription factors	WRKY		0.401671	0.000573892	0.229863	0.0851542	0.0658205	0.712516
Solyc04g078650	Transcription factors	WOX	brown	-0.132914	0.463184	-0.306551	0.165337	-0.605565	0.0429703
Solyc04g079130	Transcription factors	B3	turquoise	0.205751	0.29374	-0.920817	0.00086517	-0.32978	0.143128
Solyc04g079360	Transcription factors	MYB	turquoise	1.09697	0.000410646	0.0181205	0.935732	0.0441985	0.860782
Solyc04g079940	Transcription factors	NAC	brown	-0.0562336	0.780754	-0.259267	0.139034	-0.5422	0.000957972
Solyc04g080740	Transcription factors	bZIP		-0.174024	0.238592	-0.141615	0.411413	-0.314802	0.024446
Solyc04g080790	Transcription factors	TALE	blue	0.0979823	0.310191	0.033884	0.662842	1.45472	0.0237259
Solyc05g007890	Transcription factors	G2-like	brown	-0.852442	0.000931554	-0.201814	0.296278	-0.990601	0.000137388
Solyc05g009720	Transcription factors	G2-like	brown	-0.555062	0.0131067	-0.14714	0.437225	-0.687296	0.00264635
Solyc05g009790	Transcription factors	RAV	turquoise	0.521351	0.000306696	-0.11748	0.528757	-0.129777	0.462193
Solyc05g015650	Transcription factors	CAMTA		-0.101795	0.515031	-0.0745452	0.722325	-0.428358	0.00145276
Solyc05g020020	Transcription factors	CO-like		-0.304597	0.0404995	0.000661177	0.999107	-0.156966	0.348272
Solyc05g024010	Transcription factors	CO-like		-0.242897	0.0898518	-0.221536	0.155593	-0.382837	0.00657151
Solyc05g051460	Transcription factors	HD-ZIP	yellow	0.542959	0.0223898	0.29031	0.183235	0.557116	0.0198714
Solyc05g053150	Transcription factors	MYB	blue	0.0336426	0.507308	0.0164581	0.69321	3.52051	0.00594358
Solyc05g056120	Transcription factors	GATA	turquoise	0.174503	0.267501	-0.692456	2.07902e-06	-0.0776228	0.697965
Solyc06g005330	Transcription factors	MYB	brown	-0.45284	0.0590544	-0.170661	0.350262	-0.89693	0.00108721
Solyc06g005680	Transcription factors	G2-like	brown	-0.144157	0.447885	-0.599794	0.0279118	-0.719799	0.00596799
Solyc06g007530	Transcription factors	B3	blue	0.0729393		0.00933589		2.15743	0.0319366
Solyc06g008610	Transcription factors	WRKY		-0.419229	0.0178077	-0.242119	0.191181	-0.363387	0.0422887
Solyc06g048630	Transcription factors	bZIP	turquoise	0.0780292	0.630332	-0.414668	0.00118849	-0.254616	0.0553609
Solyc06g050840	Transcription factors	bHLH	brown	-0.167872	0.348989	-0.0952686	0.505242	-1.13547	0.0019704
Solyc06g060830	Transcription factors	HD-ZIP	yellow	0.43173	0.0876395	0.732706	0.0208252	0.107506	0.621719
Solyc06g065040	Transcription factors	bHLH	green	-0.532728	0.0438491	0.0359816	0.875873	-0.340051	0.154146
Solyc06g065190	Transcription factors	TCP		0.412757	0.017412	0.0895599	0.672298	0.0741542	0.743593
Solyc06g066370	Transcription factors	WRKY	yellow	0.393015	0.0238934	0.118674	0.550175	0.0713557	0.751707
Solyc06g068570	Transcription factors	AP2	yellow	0.0784306	0.589962	1.34878	0.00359005	0.661106	0.0630877
Solyc06g069430	Transcription factors	MIKC_MADS	brown	-0.128605	0.500547	-0.347224	0.111888	-0.911717	5.44967e-05
Solyc06g069600	Transcription factors	bHLH	green	-0.747369	0.0124259	-0.00415375	0.988226	-0.18023	0.402633
Solyc06g069710	Transcription factors	NAC	blue	1.28856	0.00229675	0.0644252	0.596137	0.489307	0.0964155
Solyc06g075250	Transcription factors	C2H2		-0.0437661	0.793942	-0.229526	0.0720859	-0.351796	0.00220844
Solyc06g075370	Transcription factors	Dof	blue	0.0780614	0.526383	0.0209799	0.870944	1.91334	0.000514465
Solyc07g006630	Transcription factors	CO-like	red	0.0495341	0.818866	0.389633	0.0387464	0.323409	0.0725608
Solyc07g018010	Transcription factors	bHLH	brown	-0.373113	0.0780093	-0.506723	0.0354235	-0.405348	0.0655119
Solyc07g045030	Transcription factors	NAC	yellow	1.10684	0.0294334	0.123612	0.123354	0.0153452	0.932928
Solyc07g045180	Transcription factors	CO-like	brown	-0.167031	0.338586	-0.564987	0.00225788	-0.547705	0.00218248
Solyc07g051840	Transcription factors	WRKY	yellow	0.305922	0.162604	0.861503	0.00541418	0.0175906	0.948974
Solyc07g052670	Transcription factors	bHLH		-0.219683	0.225092	-0.147507	0.44619	-0.506931	0.0092221
Solyc07g052900	Transcription factors	GeBP		-0.127807	0.398932	-0.429572	0.00167603	-0.0581382	0.769181
Solyc07g053610	Transcription factors	HB-other	green	-0.500739	0.00126948	-0.0335928	0.906052	-0.0506599	0.818532
Solyc07g053630	Transcription factors	G2-like		-0.388344	0.00366638	-0.10551	0.57274	-0.264154	0.0592237
Solyc07g055710	Transcription factors	HSF	yellow	0.512456	0.0680644	1.04798	0.00272594	0.531834	0.0672557
Solyc07g056280	Transcription factors	WRKY	blue	0.975562	0.000318882	0.690528	0.0150269	1.52276	7.27357e-09
Solyc07g062710	Transcription factors	bZIP	blue	0.057854	0.710253	0.114069	0.296676	0.900663	0.0233895
Solyc07g064040	Transcription factors	bHLH		0.221051	0.0428682	0.216651	0.0661756	0.419707	2.84392e-05
Solyc07g065500	Transcription factors	NF-YB	blue	-0.0164757	0.94279	0.370123	0.021599	0.450899	0.00302456
Solyc07g066330	Transcription factors	NAC	yellow	1.14195	0.0137631	1.61536	0.00158761	0.14509	0.378964
Solyc08g008280	Transcription factors	WRKY	yellow	1.15089	0.00540399	1.88876	7.6937e-06	1.10039	0.00722921
Solyc08g008480	Transcription factors	MYB	turquoise	-0.08978	0.581516	-0.864041	0.0433676	-0.0701644	0.732765
Solyc08g029090	Transcription factors	B3		-0.366256	0.0418385	-0.115802	0.559205	-0.284952	0.123077
Solyc08g048390	Transcription factors	TCP		-0.400913	0.0031948	-0.178391	0.269632	-0.333956	0.0156349
Solyc08g061130	Transcription factors	bZIP	brown	-0.10873	0.569784	-0.106895	0.538405	-0.758604	0.00566336
Solyc08g061140	Transcription factors	HB-other		-0.348345	0.0477454	-0.125913	0.517795	-0.365736	0.0461539
Solyc08g062210	Transcription factors	NF-YA		0.235895	0.0418442	0.320316	0.00526031	0.423983	7.82266e-05
Solyc08g063040	Transcription factors	C2H2		-0.126003	0.334972	-0.112854	0.482826	-0.350967	0.00160315
Solyc08g067360	Transcription factors	WRKY	blue	0.0513858	0.379078	0.0440324	0.237836	3.78661	0.00156349
Solyc08g076010	Transcription factors	G2-like	turquoise	2.66424	0.00230211	0.0318897	0.602298	1.87761	0.0204458
Solyc08g076370	Transcription factors	HD-ZIP	brown	-0.154474	0.381217	-0.31872	0.0882821	-0.63424	0.000449545
Solyc08g077060	Transcription factors	LSD	turquoise	-0.405075	0.0402975	-0.90826	1.99317e-05	-0.2307	0.244672
Solyc08g078300	Transcription factors	HD-ZIP	brown	-0.459207	0.0138962	-0.389573	0.0487602	-0.467054	0.0128333
Solyc08g080100	Transcription factors	MIKC_MADS		-0.096519	0.616127	-0.429089	0.0333148	-0.0333374	0.896827
Solyc08g081140	Transcription factors	bHLH	green	-0.443023	0.0114376	0.055105	0.821721	-0.325128	0.0657072
Solyc08g081400	Transcription factors	TALE		-0.318385	0.000423452	-0.0290576	0.894073	-0.126651	0.251999
Solyc08g081610	Transcription factors	WRKY		0.711303	0.0429642	0.111283	0.342141	0.0303515	0.89249
Solyc08g083130	Transcription factors	HD-ZIP	blue	0.00622185	0.962784	-0.0396222	0.543819	1.0972	0.044007
Solyc09g005560	Transcription factors	Trihelix	blue	0.329877	0.109845	0.117801	0.224366	2.29574	1.06276e-06
Solyc09g009120	Transcription factors	C2H2		-0.338788	0.0174139	-0.05242	0.824733	-0.0598316	0.767494
Solyc09g010230	Transcription factors	B3		0.384676	0.0367978	0.0704499	0.754388	0.144638	0.479172
Solyc09g010680	Transcription factors	Dof		-0.186951	0.256864	-0.0926863	0.65575	-0.335725	0.0437761
Solyc09g010840	Transcription factors	MYB	red	0.498074	0.00491452	0.308248	0.10082	0.566385	0.00131365
Solyc09g014990	Transcription factors	WRKY	yellow	0.451429	0.0847669	0.710336	0.0321881	0.603877	0.0412949
Solyc09g057710	Transcription factors	bHLH	brown	-0.192178	0.320462	-0.295682	0.172034	-0.676433	0.00438088
Solyc09g083360	Transcription factors	bHLH		0.237689	0.12554	-0.0044342	0.992754	0.482059	0.00122419
Solyc09g089870	Transcription factors	bHLH	yellow	0.325852	0.0382341	0.666188	1.57762e-05	0.461099	0.00302394
Solyc09g090130	Transcription factors	MYB	yellow	0.94821	1.09424e-05	0.691986	0.0019325	0.563109	0.00805099
Solyc09g097870	Transcription factors	bHLH		-0.177508	0.167704	-0.0792219	0.683752	-0.337726	0.00459603
Solyc10g005330	Transcription factors	HD-ZIP	brown	-0.44615	0.00157602	-0.600756	2.55865e-05	-0.749663	8.4001e-08
Solyc10g008160	Transcription factors	G2-like	brown	-0.895396	6.86692e-05	-0.222771	0.264803	-0.866804	0.00010025
Solyc10g009080	Transcription factors	SBP	red	0.49736	0.074712	0.500248	0.10082	0.793225	0.0153647
Solyc10g018780	Transcription factors	SBP	brown	-1.50176	0.00111803	-0.756258	0.0626958	-1.40686	0.00195593
Solyc10g052470	Transcription factors	MYB_related	red	1.46926	0.00681228	1.2531	0.0282835	1.62351	0.00292808
Solyc10g055410	Transcription factors	MYB		-0.362089	0.0328981	-0.18243	0.321668	-0.193313	0.285347
Solyc10g079070	Transcription factors	bHLH	green	-0.476651	0.00233891	-0.153531	0.394921	-0.208296	0.21514
Solyc10g080480	Transcription factors	C3H		0.0536969	0.805426	0.17031	0.376675	0.500704	0.0147329
Solyc10g080920	Transcription factors	MYB_related	brown	-1.04118	7.14929e-07	-0.466727	0.030432	-1.12424	8.02729e-08
Solyc10g084180	Transcription factors	C2H2	brown	-0.428605	0.000827525	-0.708723	1.97628e-08	-0.812933	7.95644e-11
Solyc11g005380	Transcription factors	Trihelix	turquoise	-0.0879234	0.617288	-0.350059	0.0228253	-0.398889	0.00612469
Solyc11g005920	Transcription factors	NAC		0.148572	0.367509	0.121436	0.535018	0.340043	0.0281358
Solyc11g006720	Transcription factors	MYB	blue	0.509639	0.0488212	0.111503	0.504547	0.581938	0.0316285
Solyc11g017470	Transcription factors	NAC	blue	0.570866	0.0688364	0.0893321	0.415688	1.75601	5.28921e-05
Solyc11g044560	Transcription factors	bZIP		0.146298	0.389157	-0.372389	0.0368111	-0.136671	0.473985
Solyc11g068620	Transcription factors	NAC	turquoise	2.15138	3.43527e-08	0.0929843	0.452184	-0.0130531	0.957256
Solyc11g068950	Transcription factors	TALE		0.0708523	0.676935	0.313744	0.0201367	-0.150118	0.328611
Solyc11g069510	Transcription factors	GATA	brown	-0.480897	0.00407333	-0.35778	0.0438337	-0.372662	0.0269068
Solyc11g070070	Transcription factors	C3H	blue	0.701572	0.0226996	0.0687348	0.666398	0.833295	0.00868599
Solyc11g072150	Transcription factors	NF-YC		-0.439099	0.0432157	-0.108755	0.573418	-0.233024	0.264693
Solyc11g072470	Transcription factors	LBD	blue	1.76926	0.000130054	1.38801	0.00393369	2.36882	1.60117e-07
Solyc11g073060	Transcription factors	C2H2	blue	0.035626		-0.00963337		2.08315	0.0136149
Solyc11g073120	Transcription factors	MYB	brown	-0.471968	0.0439437	-0.505558	0.0507109	-0.751415	0.00285713
Solyc12g006240	Transcription factors	DBB		-0.36822	0.0105781	-0.201092	0.217665	-0.29365	0.0471468
Solyc12g007300	Transcription factors	B3	blue	0.155942	0.148692	0.0983904	0.122295	1.01464	0.0490088
Solyc12g008660	Transcription factors	C3H		-0.100141	0.530802	-0.0615229	0.639111	-0.776244	0.0426685
Solyc12g008830	Transcription factors	GATA	brown	-1.23957	9.64377e-09	-0.513123	0.0205656	-1.10975	2.39617e-07
Solyc12g011200	Transcription factors	WRKY	yellow	1.85969	0.0113259	0.064358	0.243874	0.0454787	0.700532
Solyc12g013620	Transcription factors	NAC	blue	0.040859	0.60641	0.0204877	0.764868	3.24042	0.00048777
Solyc12g035520	Transcription factors	CAMTA	brown	-0.452438	0.00092649	-0.0953464	0.622584	-0.527728	0.000101501
Solyc12g036470	Transcription factors	bHLH	turquoise	1.10808	0.000417555	-0.0065374	0.97876	0.0414841	0.870111
Solyc12g042010	Transcription factors	bHLH	blue	1.17022	0.0226996	1.26438	0.027612	1.24679	0.0167984
Solyc12g098520	Transcription factors	HSF		0.660547	0.00293858	0.346092	0.119083	0.190366	0.369266
Solyc12g099340	Transcription factors	CAMTA	blue	0.167078	0.367509	0.191015	0.325381	0.582437	0.00304358
