## Supplementary material for "Network analyses reveal D clade ethylene response factors as major regulators of jasmonic acid-mediated resistance to early blight disease complex in tomato": supp. table: supp_tbl4_v2.xlsx

### Sheet: co-expression
module	gene	protein	eigencentrality
blue	Solyc01g011430	Diacylglycerol O-acyltransferase	0.801154	cuticle
blue	Solyc01g081310	glutathione transferase (EC 2.5.1.18)	0.767622	GST
blue	Solyc01g086660	NA	0.770769
blue	Solyc01g086680	GSTU5 glutathione S-transferase	0.849658	GST
blue	Solyc01g095140	Ethylene-responsive late embryogenesis-like protein	0.988832	LEA
blue	Solyc01g096720	Major facilitator superfamily (MFS) profile domain-containing protein	0.847912	transport
blue	Solyc01g096730	Major facilitator superfamily transporter	1	transport
blue	Solyc01g100460	Anaerobic basic leucine zipper protein	0.9681	TF
blue	Solyc01g104740	HTH cro/C1-type domain-containing protein	0.870585	protein synth
blue	Solyc01g107825	Glycosyltransferase	0.899766	SMB
blue	Solyc01g108240	ERF.D3 ethylene response factor D3	0.769723	TF
blue	Solyc01g108250	Vacuolar import/degradation Vid27	0.914156	transport
blue	Solyc01g108880	Fe2OG dioxygenase domain-containing protein	0.885588	SMB
blue	Solyc02g062390	Dehydrin	0.88513	wounding
blue	Solyc02g085730	AOC allene-oxide cyclase	0.82594	hormone synth
blue	Solyc02g087210	AN1-type domain-containing protein	0.887989	hormone resp
blue	Solyc02g090970	Protein kinase domain-containing protein	0.761507	MAPK
blue	Solyc02g092120	Phytosulfokine	0.845228
blue	Solyc02g094000	EF-hand domain-containing protein	0.799684	CML
blue	Solyc02g094040	Lipase	0.923825	SMB
blue	Solyc03g020010	Lemir	0.821505	PCD reg
blue	Solyc03g078090	pectinesterase (EC 3.1.1.11)	0.893643	CWR
blue	Solyc03g082550	Homeobox-leucine zipper protein	0.840643	TF
blue	Solyc03g095700	NA	0.796275
blue	Solyc03g096670	PP2C Protein phosphatase 2C	0.96518	hormone resp
blue	Solyc03g098100	NADP-dependent oxidoreductase domain-containing protein	0.871001	transport
blue	Solyc03g098110	AT-rich interactive domain-containing protein 1A (Fragment)	0.799155
blue	Solyc03g111100	von willebrand factor A domain protein	0.864033
blue	Solyc03g115230	Clp R domain-containing protein	0.798101	protein stress
blue	Solyc03g116630	Outward-rectifying potassium channel 4-like protein	0.93837	transport
blue	Solyc03g117630	Heat shock protein 70	0.816104	stress
blue	Solyc03g117800	Aldehyde oxygenase (deformylating)	0.941332	SMB
blue	Solyc03g117860	IBR finger domain protein	0.89722	protein stress
blue	Solyc03g118420	NF-X1-type zinc finger protein NFXL1	0.819014	TF
blue	Solyc03g123540	SHSP domain-containing protein	0.838694	protein stress
blue	Solyc03g123860	Protein kinase domain-containing protein	0.793915	RLK
blue	Solyc04g012050	ERF.D5 ethylene response factor D5	0.883153	TF
blue	Solyc04g040180	Methyltransferase type 11 domain-containing protein	0.776268	SMB
blue	Solyc04g071770	ERF.D6 ethylene response factor D6	0.862725	TF
blue	Solyc04g081900	Nucleoredoxin 1	0.80742	signal transduction
blue	Solyc04g082200	Dehydrin	0.864682	hormone resp
blue	Solyc05g052410	ERF.H14 ethylene response factor H14	0.922561	TF
blue	Solyc05g053150	Uncharacterized protein	0.943956	TF
blue	Solyc06g007190	protein-serine/threonine phosphatase	0.853538	signal transduction
blue	Solyc06g009290	Lipid A export ATP-binding/permease protein msbA	0.850548	ABC
blue	Solyc06g051940	Protein phosphatase 2C	0.771661	signal transduction
blue	Solyc06g072330	J domain-containing protein	0.825539	stress
blue	Solyc06g073830	EF-hand domain-containing protein	0.792434	CML
blue	Solyc06g073990	Myb domain-containing protein	0.770873	TF
blue	Solyc06g075370	Dof-type domain-containing protein	0.912607	TF
blue	Solyc06g084440	MPN domain-containing protein	0.804292	protein stress
blue	Solyc07g008280	Transmembrane protein	0.778421
blue	Solyc07g040990	protein-serine/threonine phosphatase	0.765978	hormone resp
blue	Solyc07g041500	Uncharacterized protein	0.836984	SMB
blue	Solyc07g042550	Sucrose synthase	0.859376
blue	Solyc07g053550	Glutaredoxin	0.80892	hormone resp
blue	Solyc07g055560	Protein kinase domain-containing protein	0.874963	SMB
blue	Solyc07g056470	GSTU23 glutathione S-transferase tau 23	0.95896	GST
blue	Solyc07g056500	GSTU26 glutathione S-transferase tau 26	0.789602	GST
blue	Solyc07g056510	Glutathione S-transferase	0.960996	GST
blue	Solyc08g006330	UDP-glycosyltransferases domain-containing protein	0.868776	SMB
blue	Solyc08g006730	N-acetyltransferase domain-containing protein	0.801438	lignin
blue	Solyc08g062820	Cytokinin riboside 5prime-monophosphate phosphoribohydrolase	0.80103	hormone synth
blue	Solyc08g067360	WRKY domain-containing protein	0.762475	TF
blue	Solyc08g067630	histone deacetylase protein	0.77132	senescence
blue	Solyc08g075540	Ubiquinol oxidase	0.898045
blue	Solyc08g078700	NA	0.842668	protein stress
blue	Solyc09g008970	Plant transposase	0.8569
blue	Solyc09g015010	NA	0.84447	stress
blue	Solyc09g064820	NA	0.820228
blue	Solyc09g064940	R3H-associated N-terminal domain-containing protein	0.833004	SMB
blue	Solyc09g089580	1-aminocyclopropane-1-carboxylate oxidase homolog (Protein E8)	0.859146	hormone synth
blue	Solyc09g092690	peptidylprolyl isomerase	0.81567	SMB
blue	Solyc09g097960	NADP-dependent oxidoreductase domain-containing protein	0.889533	SMB
blue	Solyc10g005040	Late embryogenesis abundant protein LEA-2	0.925716	stress
blue	Solyc10g050970	ERF.D4 ethylene response factor D4	0.896571	TF
blue	Solyc10g051020	Uncharacterized protein	0.761547	SMB
blue	Solyc10g076670	probable 2-oxoglutarate-dependent dioxygenase	0.84688	hormone resp
blue	Solyc10g081570	Nipped-B-like protein B	0.840634
blue	Solyc11g006540	factor independent urate hydroxylase	0.991866	SMB
blue	Solyc11g007500	UDP-glucosyltransferase	0.948975	glycosyltransferase
blue	Solyc11g011330	Enoyl reductase (ER) domain-containing protein	0.870261	lignin
blue	Solyc11g011340	Enoyl reductase (ER) domain-containing protein	0.972938	lignin
blue	Solyc11g011780	60S ribosomal export protein NMD3	0.818269	transport
blue	Solyc11g066270	Xyloglucan endotransglucosylase/hydrolase	0.862586	CWR
blue	Solyc11g071740	Calmodulin-like protein	0.921685	CML
blue	Solyc11g071760	EF-hand domain-containing protein	0.901867	CML
blue	Solyc11g073030	Dirigent protein	0.900573	lignin
blue	Solyc12g013620	NAC domain-containing protein JA2 (Protein JASMONIC ACID 2)	0.967629	TF
blue	Solyc12g013900	Phytocyanin domain-containing protein	0.833845	stress
blue	Solyc12g014010	Glycosyltransferase	0.921026	glycosyltransferase
blue	Solyc12g056250	Glutathione transferase	0.792078	GST
blue	Solyc12g056600	Short chain alcohol dehydrogenase	0.793628	SMB
blue	Solyc12g088190	Amino acid transporter transmembrane domain-containing protein	0.972467	transport
turquoise	Solyc01g057770	HCO3-transporter family	0.594286	transport
turquoise	Solyc01g067930	Xyloglucan 6-xylosyltransferase 1	0.782071	glycotrans
turquoise	Solyc01g087210	Cellulose synthase	0.670301	CWR
turquoise	Solyc01g087590	Polyamine oxidase	0.745077	SMB
turquoise	Solyc01g094920	Receptor-like protein kinase	0.557301	RLK
turquoise	Solyc01g103470	proline-rich receptor-like protein kinase PERK4	0.577118	RLK
turquoise	Solyc02g067530	Oxoglutarate/iron-dependent oxygenase	0.723383	SMB
turquoise	Solyc02g083880	Gibberellin-regulated protein 3	0.582764	hormone
turquoise	Solyc02g087190	Peroxidase	0.888338	lignin
turquoise	Solyc02g088690	UDP-glucose 6-dehydrogenase	0.72738	CWR
turquoise	Solyc02g090360	L-ascorbate oxidase-like protein	0.741436
turquoise	Solyc02g091000	Late embryogenesis abundant protein	0.836666	stress
turquoise	Solyc02g092000	transmembrane protein	0.732181
turquoise	Solyc03g019890	beta-galactosidase 7	0.745638	CWR
turquoise	Solyc03g034410	DUF4228 domain-containing protein	0.618269
turquoise	Solyc03g082660	Major facilitator superfamily protein	0.83149	transport
turquoise	Solyc03g093080	Xyloglucan endotransglucosylase/hydrolase	0.875465	CWR
turquoise	Solyc03g093130	xyloglucan endotransglucosylase-hydrolase	1	CWR
turquoise	Solyc04g007620	Mediator of RNA polymerase II transcription subunit	0.597508
turquoise	Solyc04g054810	Pollen Ole e 1 allergen/extensin	0.717321
turquoise	Solyc04g071070	NA	0.615844	CWR
turquoise	Solyc04g074410	Protein EXORDIUM-like 1	0.566241	hormone
turquoise	Solyc04g074450	Protein EXORDIUM-like 1	0.738467	hormone
turquoise	Solyc04g082140	pectinesterase	0.759303	CWR
turquoise	Solyc05g005680	Xyloglucan endotransglucosylase/hydrolase	0.978143	CWR
turquoise	Solyc05g007490	S-adenosyl-L-methionine-dependent methyltransferases superfamily protein	0.888866	CWR
turquoise	Solyc06g005810	Ras gtpase	0.993471	transport
turquoise	Solyc06g065820	Ethylene Response Factor H.1	0.85713	TF
turquoise	Solyc06g074670	UDP-apiose/UDP-xylose synthase	0.698284	CWR
turquoise	Solyc06g083530	Vesicle-associated membrane protein	0.721868	transport
turquoise	Solyc07g007030	Transmembrane 9 superfamily member	0.753563
turquoise	Solyc07g049730	Transmembrane protein, putative	0.568721
turquoise	Solyc07g053480	Ras-related protein, expressed	0.625239	transport
turquoise	Solyc07g056000	Xyloglucan endotransglucosylase/hydrolase	0.960348	CWR
turquoise	Solyc08g077550	Novel plant snare, putative	0.765944	transport
turquoise	Solyc09g010980	cyclin-dependent kinase inhibitor	0.817715	kinase inhibitor
turquoise	Solyc10g009210	Calmodulin binding protein-like	0.75905	CBL
turquoise	Solyc10g078910	Protein trichome birefringence	0.696095	trichome
turquoise	Solyc10g081720	Fasciclin-like arabinogalactan protein 17	0.669201	CWR
turquoise	Solyc10g086760	Tubulin beta chain	0.819768
turquoise	Solyc11g005150	entensin X55687	0.744116	CWR
turquoise	Solyc11g010100	Ras-related protein RABA4a	0.585749	transport
turquoise	Solyc11g010390	NA	0.634603	CWR
turquoise	Solyc11g010600	O-fucosyltransferase	0.670405
turquoise	Solyc11g066770	AP-2 complex subunit alpha	0.633128	transport
turquoise	Solyc12g006970	NA	0.689844
turquoise	Solyc12g006980	Leucine-rich repeat family protein	0.602666	CWR
turquoise	Solyc12g010390	Transmembrane 9 superfamily member	0.594293
turquoise	Solyc12g011023	Xyloglucan endotransglucosylase/hydrolase	0.894957	CWR
turquoise	Solyc12g011030	xyloglucan endotransglucosylase-hydrolase	0.886207	CWR
turquoise	Solyc12g056640	UDP-galactose transporter 2	0.64308	CWR
turquoise	Solyc12g057160	NA	0.56304	CWR
turquoise	Solyc12g099500	transmembrane protein	0.93945
yellow	Solyc01g087810	Subtilisin-like protease	0.677972	protease
yellow	Solyc01g105070	LECEVI16G peroxidase precursor	0.628152	lignin
yellow	Solyc02g032950	WRKY transcription factor 16	0.640951	TF
yellow	Solyc02g093860	Lysine histidine transporter-like 1	0.877534
yellow	Solyc04g009870	NA	0.857989
yellow	Solyc04g040130	Fatty acid desaturase	0.881417
yellow	Solyc04g054950	NAD(P)-binding Rossmann-fold superfamily protein	0.83031	SMB
yellow	Solyc04g072000	Chitinase	0.797997	chitinase
yellow	Solyc04g077620	Uncharacterized conserved protein	0.813225
yellow	Solyc05g053600	Pleiotropic drug resistance protein	0.788358	ABC transporter
yellow	Solyc07g052150	Sesquiterpene synthase	0.499237	SMB
yellow	Solyc09g011560	Glutathione S-transferase	0.813824	glutathion transferase
yellow	Solyc09g075910	Receptor-like protein kinase	0.736469	RLK
yellow	Solyc10g052880	Inactive leucine-rich repeat receptor-like protein kinase	0.731255
yellow	Solyc10g078220	Cytochrome P450	1	lignin
yellow	Solyc11g018800	Peroxidase	0.993484	lignin
yellow	Solyc12g005720	Cysteine-rich receptor-like protein kinase	0.733102	ABA-responsive
yellow	Solyc12g042480	Cytochrome	0.583949	lignin
yellow	Solyc12g044940	NAD(P)-binding Rossmann-fold superfamily protein	0.590171
yellow	Solyc12g045020	Cytochrome	0.59721	SMB

### Sheet: GRN
module	gene	protein	eigencentrality
blue	Solyc11g070070	Zinc finger transcription factor 70	0.506901
blue	Solyc08g078180	Ethylene Response Factor A.1	0.490748
blue	Solyc07g063410	NAC domain protein	0.444987
blue	Solyc11g072470	LOB domain-containing protein	0.420026
blue	Solyc01g079260	WRKY transcription factor 23	0.325816
blue	Solyc01g100460	BZIP transcription factor	0.32537
blue	Solyc06g069710	NAC domain-containing protein	0.303566
blue	Solyc11g017470	NAC domain-containing protein	0.301871
blue	Solyc07g056280	WRKY transcription factor 30	0.284068
blue	Solyc02g090310	Dof zinc finger protein	0.254417
blue	Solyc09g005560	Trihelix transcription factor GT-3b	0.252521
blue	Solyc04g009440	NAC domain protein AY498713	0.249407
blue	Solyc06g082590	DNA-binding protein Pti6	0.248485
blue	Solyc08g013900	Plant regulator RWP-RK family protein	0.243082
blue	Solyc08g041820	Homeobox protein knotted-1-like 3-like	0.241469
blue	Solyc08g078190	Ethylene-responsive transcription factor 5	0.240806
blue	Solyc01g095630	WRKY transcription factor 41	0.236913
blue	Solyc02g093050	WRKY transcription factor 8	0.229046
blue	Solyc04g012050	Ethylene-responsive transcription factor	0.220634
blue	Solyc02g077610	NAC domain protein	0.213364
blue	Solyc10g050970	Ethylene Response Factor D.4	0.207826
blue	Solyc01g104650	ABSCISIC ACID-INSENSITIVE 5-like protein 5	0.193939
blue	Solyc05g052410	Ethylene Response Factor H.14	0.190195
blue	Solyc02g079180	Heat shock transcription factor	0.190178
blue	Solyc02g080890	WRKY transcription factor 6	0.186134
blue	Solyc04g078640	Ethylene-responsive transcription factor RAP2-1	0.181994
blue	Solyc12g013620	jasmonic acid 2	0.181908
blue	Solyc04g071770	Ethylene-responsive transcription factor	0.180104
blue	Solyc02g090820	Heat stress transcription factor B-1	0.176399
blue	Solyc06g075370	Dof zinc finger protein	0.176321
blue	Solyc02g063430	bHLH transcription factor 078	0.173288
blue	Solyc01g108240	Ethylene Response Factor D.3	0.171957
blue	Solyc08g082210	Ethylene-responsive transcription factor	0.16987
blue	Solyc07g065500	Nuclear transcription factor Y subunit B-3	0.168704
blue	Solyc04g080790	BEL1-like homeodomain protein 7	0.165505
blue	Solyc05g053150	R2R3MYB transcription factor 71	0.160132
blue	Solyc02g077370	Ethylene Response Factor C.5	0.156406
blue	Solyc10g079420	Calcium-dependent protein kinase	0.152688
blue	Solyc07g053290	bHLH transcription factor 054	0.150432
blue	Solyc12g099900	SCL3 (scarecrow-like 3)	0.143145
brown	Solyc12g008830	GATA transcription factor 16	0.708282
brown	Solyc12g035520	Calmodulin-binding transcription activator 4	0.695699
brown	Solyc10g080920	Protein RADIALIS-like 2	0.648519
brown	Solyc02g067310	Zinc-finger homeodomain protein 10	0.596387
brown	Solyc07g016180	Auxin Response Factor 7A	0.520743
brown	Solyc10g018780	Squamosa promoter binding protein 8a	0.496634
brown	Solyc10g008160	uniform ripening	0.460285
brown	Solyc06g005330	R2R3MYB transcription factor 59	0.371213
brown	Solyc04g005100	transcription factor MYB1R1-like	0.332373
brown	Solyc02g092050	AP2-like ethylene-responsive transcription factor PLT2	0.315206
brown	Solyc01g060170	Calmodulin-binding transcription activator	0.288917
brown	Solyc05g007890	Myb family transcription factor APL	0.28693
brown	Solyc10g084180	Protein indeterminate-domain 2	0.280843
brown	Solyc02g088190	MYB transcription factor	0.246963
brown	Solyc07g062260	BES1/BZR1	0.238496
brown	Solyc07g045180	Zinc finger protein CONSTANS-LIKE 9	0.218214
brown	Solyc01g009070	gamyb-like 1	0.212061
brown	Solyc05g009720	Myb-like transcription factor family protein	0.209548
brown	Solyc10g005330	Homeobox-leucine zipper protein MERISTEM L1	0.20905
brown	Solyc07g005140	Two-component response regulator	0.193546
brown	Solyc06g061030	Two-component response regulator APRR2-like protein	0.173706
brown	Solyc02g093150	APETALA2c	0.169004
brown	Solyc12g088670	cysteine protease CYP1	0.168014
brown	Solyc01g102740	NAC domain	0.165824
brown	Solyc07g055720	Heat shock protein, putative	0.161744
brown	Solyc08g076370	Homeobox-leucine zipper protein ROC3	0.1603
brown	Solyc07g006680	HXXXD-type acyl-transferase family protein	0.157721
brown	Solyc04g005800	Homeobox-leucine zipper protein HOX16	0.157468
brown	Solyc04g079940	NAC domain-containing protein	0.156137
brown	Solyc11g005340	Plastid-lipid associated protein PAP / fibrillin family protein	0.154741
brown	Solyc12g099930	Serine--glyoxylate aminotransferase	0.154562
brown	Solyc02g087280	Protein NRT1/ PTR FAMILY 5.9	0.151349
brown	Solyc01g106470	Tunicamycin induced protein	0.148994
brown	Solyc08g061130	Transcription factor HY5	0.147123
brown	Solyc06g060110	amino acid transporter 2	0.145969
brown	Solyc05g005960	Protein NRT1/ PTR FAMILY 1.2	0.145503
brown	Solyc07g008730	Pathogenesis-related homeodomain protein	0.14518
brown	Solyc06g074320	Transcription factor TGA2	0.142814
brown	Solyc06g069170	AT-rich interactive domain protein	0.142665
green	Solyc03g111260	Ribonuclease J	0.967542
green	Solyc04g054320	leucine-zipper transcription factor	0.809044
green	Solyc08g081140	bHLH transcription factor 090	0.707726
green	Solyc06g065040	bHLH transcription factor 086	0.587252
green	Solyc01g090790	bHLH transcription factor	0.584964
green	Solyc10g079070	bHLH transcription factor 065	0.418334
green	Solyc04g077510	Growth-regulating factor 8	0.326205
green	Solyc06g069600	bHLH transcription factor 047	0.308257
green	Solyc07g053610	Homeobox domain-containing protein/DDT domain-containing protein	0.289431
green	Solyc07g007120	class II knotted-like homeodomain protein	0.268886
green	Solyc11g032100	Tomato AGAMOUS 12	0.257028
green	Solyc09g007810	Auxin Response Factor 16A	0.244913
green	Solyc01g090560	Ethylene-responsive transcription factor	0.184255
green	Solyc12g006120	Nuclear transcription factor Y subunit B	0.183356
green	Solyc12g014140	SlTCP3	0.179639
green	Solyc11g005080	Protein TolB	0.168972
green	Solyc01g006580	2-oxoglutarate (2OG) and Fe(II)-dependent oxygenase superfamily protein	0.168166
green	Solyc05g051750	TOMPRORNA prosystemin	0.166634
green	Solyc01g102610	Ferric reduction oxidase 6	0.163115
green	Solyc01g111010	X-intrinsic protein 1.6	0.15566
green	Solyc02g087060	WAT1-related protein	0.152824
green	Solyc02g076690	Cysteine protease CP14	0.141923
green	Solyc03g080010	DNA mismatch repair protein MutS	0.141803
grey	Solyc03g119740	Transcription factor DIVARICATA	0.333525
red	Solyc05g051200	ethylene-responsive factor 1	0.550479
red	Solyc05g050830	Ethylene-responsive transcription factor	0.422385
red	Solyc02g065350	B3 domain-containing protein	0.303809
red	Solyc02g077590	Homeobox-leucine zipper-like protein	0.176165
red	Solyc04g076880	phosphoenolpyruvate carboxykinase	0.167053
red	Solyc02g070890	Flagellin Sensing 2	0.162309
red	Solyc06g082120	Ran-binding protein 1	0.161393
red	Solyc09g010840	phantastica	0.160932
red	Solyc01g109700	bHLH transcription factor 010	0.147736
red	Solyc07g006630	Zinc finger protein CONSTANS-like 5-like	0.145974
turquoise	Solyc03g097820	bHLH transcription factor 022	1
turquoise	Solyc03g119530	LOB domain-containing protein 41	0.750581
turquoise	Solyc10g009110	ethylene response factor F.5	0.664896
turquoise	Solyc01g086870	bHLH transcription factor 076	0.585217
turquoise	Solyc04g077960	Transcription factor bHLH85	0.569695
turquoise	Solyc06g075780	Zinc finger protein	0.568616
turquoise	Solyc06g065820	Ethylene Response Factor H.1	0.516411
turquoise	Solyc05g056120	GATA transcription factor	0.515521
turquoise	Solyc03g116890	WRKY transcription factor 39	0.513006
turquoise	Solyc04g077990	LOB domain-containing protein 37	0.497083
turquoise	Solyc11g012980	Ethylene-responsive transcription factor	0.46403
turquoise	Solyc04g079130	B3 domain-containing protein	0.441466
turquoise	Solyc03g093610	ethylene response factor A.2	0.430757
turquoise	Solyc04g007000	AP2/B3 transcription factor family protein	0.412328
turquoise	Solyc03g095980	bHLH transcription factor 021	0.411789
turquoise	Solyc06g048630	methionine sulfoxide reductase A1	0.383534
turquoise	Solyc05g009790	AP2/B3 transcription factor family protein	0.373532
turquoise	Solyc01g065980	Ethylene Response Factor E.4	0.355775
turquoise	Solyc01g106700	MADS-box transcription factor 23	0.344262
turquoise	Solyc07g005400	bHLH transcription factor 050	0.321836
turquoise	Solyc04g079360	R2R3MYB transcription factor 77	0.308298
turquoise	Solyc01g110480	Basic-leucine zipper (BZIP) transcription factor family protein	0.306346
turquoise	Solyc04g015360	GATA transcription factor	0.305182
turquoise	Solyc12g036470	bHLH transcription factor 071	0.298582
turquoise	Solyc11g068620	NAC domain	0.2961
turquoise	Solyc01g067550	Zinc finger transcription factor 8	0.291945
turquoise	Solyc02g091030	Nuclear transcription factor Y subunit C-2	0.259018
turquoise	Solyc04g077980	C2H2-type zinc finger protein	0.256607
turquoise	Solyc11g005380	Trihelix transcription factor GTL1	0.249865
turquoise	Solyc08g076010	Myb family transcription factor APL	0.242307
turquoise	Solyc03g026280	C-repeat binding factor 1	0.236012
turquoise	Solyc09g082500	Tesmin/TSO1-like CXC domain-containing protein	0.23352
turquoise	Solyc10g006130	EAR motif SlERF36	0.196554
turquoise	Solyc04g077480	bHLH transcription factor 034	0.193545
turquoise	Solyc07g053740	Ethylene Response Factor F.4	0.185321
turquoise	Solyc08g006765	N-acetyltransferase	0.182309
turquoise	Solyc08g077060	Zinc finger, LSD1-type	0.182086
turquoise	Solyc03g114720	bHLH transcription factor 023	0.179427
turquoise	Solyc10g083570	Fructose-bisphosphate aldolase	0.162265
turquoise	Solyc08g080140	3,5-epimerase/4-reductase	0.159677
turquoise	Solyc01g102330	Carbohydrate esterase, putative (DUF303)	0.159613
turquoise	Solyc05g007110	WRKY transcription factor 76	0.15853
turquoise	Solyc02g084710	Thioredoxin	0.151774
turquoise	Solyc02g077920	Colorless non-ripening	0.149511
turquoise	Solyc09g061620	Vesicle-associated membrane protein	0.149504
turquoise	Solyc01g008850	Non-specific serine/threonine protein kinase	0.148051
turquoise	Solyc10g006010	Two pore potassium channel a	0.14756
turquoise	Solyc10g081510	ethylene-responsive methionine synthase	0.146076
turquoise	Solyc02g067580	B12D protein	0.145602
turquoise	Solyc12g017460	GDSL esterase/lipase At5g03980-like	0.144522
turquoise	Solyc04g054810	Pollen Ole e 1 allergen/extensin	0.144172
turquoise	Solyc07g007755	Defensin protein	0.143407
turquoise	Solyc01g109880	BZIP transcription factor	0.142936
turquoise	Solyc07g049730	Transmembrane protein, putative (DUF1068)	0.141626
turquoise	Solyc02g072100	Ubiquitin domain-containing protein	0.141509
yellow	Solyc02g032950	WRKY transcription factor 16	0.269886
yellow	Solyc09g089930	ethylene responsive factor E.2	0.253551
yellow	Solyc06g066370	WRKY transcription factor 31	0.242246
yellow	Solyc09g090130	R2R3MYB transcription factor 15	0.232385
yellow	Solyc05g006650	bHLH transcription factor 036	0.215704
yellow	Solyc06g068570	AP2-like ethylene-responsive transcription factor	0.194668
yellow	Solyc09g089870	bHLH transcription factor 061	0.191292
yellow	Solyc02g069960	NAC domain-containing protein	0.190428
yellow	Solyc06g082010	Zinc finger transcription factor 48	0.188466
yellow	Solyc07g055710	Heat stress transcription factor A-5	0.182847
yellow	Solyc12g011200	WRKY transcription factor 28	0.178323
yellow	Solyc08g008280	WRKY transcription factor 53	0.162222
yellow	Solyc07g052700	MADS-box transcription factor	0.160697
yellow	Solyc05g051460	Homeobox-leucine zipper protein HOX4	0.145005
